# Tracing spontaneously occurring mutations in *Fusarium graminearum* laboratory strains resulting in reduced virulence on wheat

**DOI:** 10.1101/2025.08.06.668883

**Authors:** Thomas Svoboda, Florian Kastner, Michael Freitag, Joseph Strauss

## Abstract

**Background:** *Fusarium graminearum* is a well characterized plant pathogenic fungus which is able to infect a broad range of economically relevant crop plants. Besides yield reduction this fungus is also responsible for mycotoxin contamination of food and feed. Upon propagation under laboratory conditions, mutations may occur which would be disadvantageous for fungal fitness in nature but not in the lab where the strains are usually grown on nutrient-rich media under optimal growth conditions. In this study we characterized four phenotypically different *Fusarium graminearum* strains for fitness traits and compared their genomes to trace down mutations responsible for the phenotypes.

**Results:** The four tested *F. graminearum* PH1-derived strains revealed differences in their phenotypic appearance and also in their secondary metabolite profiles expressed on different growth media. Also, two of the investigated strains (94 and 96) showed significantly reduced virulence on wheat upon point inoculation of flowering wheat. We identified one high impact mutation in each of the two strains. In strain 96 a loss of function mutation occurred in FGSG_00355 which has a high similarity to Ras GTPase activating proteins and consequently may have an impact on the cell cycle. Even though strain 96 showed enhanced DON production *in vitro*, the strain was no longer able to spread within the wheat ear in infection assays. In strain 94 we identified an insertion of an A rather at the end of FGSG_00052 leading to a frameshift and consequently mutation of the last three amino acids and a shift of the stop codon by seven amino acids. Even though knock-out of this putative transcription factor has been described by Son et al (2011) to have no impact on virulence, changes at the C-terminal region may result in changes of the binding affinity.

**Conclusions:** We tracked down the mutations which might be responsible for the changes in phenotypic appearance, secondary metabolite profile as well as virulence. Yet, a closer biological characterization is necessary to determine the impact of these mutations on the fungus.

**Impact statement:** Mutations under laboratory conditions can occur spontaneously. Due to the lack of selection pressure, also potentially deleterious mutations remain unnoticed as long as all nutrients are provided. In this study we analyzed four phenotypically different *Fusarium graminearum* PH-1 strains among which two showed significantly reduced virulence on wheat. In one strain we identified a loss of function mutation in a Ras-GTPase activating protein resulting in enhanced growth on complete media but at the same time strongly reduced virulence. The mutation in the second strain was an insertion in the C-terminal region of a transcription factor. The exact role of the Ras-GTPase activating protein during infection and the impact C-terminal elongation of a yet uncharacterized transcription factor is yet to be investigated. This study underscores the importance of regularly checking laboratory strains on their traits that such mutations which may have an impact on your research data, do not remain unnoticed.

**Data summary:** The code used for web scraping is available on github (https://github.com/cicci726/webscraping/tree/main). The sequencing files are deposited at NCBI in the sequence read archive (BioProject ID: PRJNA1293145).
