## Supplementary Table 1 for "Tracing spontaneously occurring mutations in *Fusarium graminearum* laboratory strains resulting in reduced virulence on wheat"

### Sheet: Suppl. Tab. 1
t-test	2	4	6	8	10	12
93-94	1	0.476851	0.0784921	0.101853	0.00136363	2.84126e-06
93-95	1	0.398928	0.495648	0.663468	0.505852	0.105612
93-96	1	0.0954714	0.0784921	0.0857584	0.00123967	9.63674e-06
94-96	1	0.276935	1	0.593924	0.662686	0.170078
94-95	1	0.90282	0.0814212	0.115084	0.00547119	1.33795e-05
96-95	1	0.328901	0.0814212	0.0921673	0.00481274	6.61534e-05
